# SnpReady for Rice (SR4R) Database

**DOI:** 10.1101/2020.01.11.902999

**Authors:** Jun Yan, Dong Zou, Chen Li, Zhang Zhang, Shuhui Song, Xiangfeng Wang

**Affiliations:** Department of Crop Genomics and Bioinformatics, College of Agronomy and Biotechnology, China Agricultural University, Beijing 100094, China; National Genomics Data Center & BIG Data Center & CAS Key Laboratory of Genome Sciences and Information, Beijing Institute of Genomics, Chinese Academy of Sciences, Bejing 100101, China; Rice Research Institute, Guangdong Academy of Agricultural Sciences, Guangzhou 510640, China

**Keywords:** Rice, SNP, Database, Hapmap

## Abstract

The information commons for rice (IC4R) database is a collection of ∼18 million SNPs (single nucleotide polymorphisms) identified by the resequencing of 5,152 rice accessions. Although IC4R offers ultra-high density rice variation map, these raw SNPs are not readily usable for the public. To satisfy different research utilizations of SNPs for population genetics, evolutionary analysis, association studies and genomic breeding in rice, the raw genotypic data of the 18 million SNPs were processed by unified bioinformatics pipelines. The outcomes were used to develop a daughter database of IC4R – SnpReady for Rice (SR4R). The SR4R presents four reference SNP panels, including 2,097,405 hapmapSNPs after data filtration and genotype imputation, 156,502 tagSNPs selected from linkage disequilibrium (LD)-based redundancy removal, 1,180 fixedSNPs selected from genes exhibiting selective sweep signatures, and 38 barcodeSNPs selected from DNA fingerprinting simulation. SR4R thus offers a highly efficient rice variation map that combines reduced SNP redundancy with extensive data describing the genetic diversity of rice populations. In addition, SR4R provides rice researchers with a web-interface that enables them to browse all four SNP panels, use online toolkits, and retrieve the original data and scripts for a variety of population genetics analyses on local computers. The SR4R is freely available to academic users at http://sr4r.ic4r.org/.
