## Supplementary material for "SnpReady for Rice (SR4R) Database": Table S2

### Sheet: Sheet1
Table S2. Summary of SNPs annotation for SR4R database
	hapmapSNPs	tagSNPs	fxedSNPs	barcodeSNPs
Total SNPs	2097405	156502	1180	38
Related Genes	63782	29319	870	35
Exonic	145587	9513	507	20
Synonymous	66797	3960	205	8
Nonsynonymous	77106	5407	295	12
Stop Codon	1683	146	7	0
Intronic	267705	15377	397	13
splicing	487	49	3	0
UTR5	32523	2363	81	2
UTR3	68512	4098	176	3
Others	1582591	125102	16	0
