## Supplementary material for "SnpReady for Rice (SR4R) Database": Table S3

### Sheet: All.indel.specific
Table S3. The barcodeInDel panel in SR4R database
Chromosome	Start	End	Ref	Alt	TeJ	TrJ	Aro	Aus	S1	S2	S3	S4	S5	S6	Oru
chr01	5223425	5223426	AC	-	0	0	0	1	1	1	1	1	1	1	1
chr01	5245586	5245587	TT	-	0	0	0	1	1	1	1	1	1	1	0
chr01	27646706	27646707	TA	-	0	0	1	1	1	1	1	1	1	1	1
chr01	27653975	27653975	T	-	0	0	1	1	1	1	1	1	1	1	1
chr01	32820401	32820402	GA	-	0	0	0	1	1	1	1	1	1	1	1
chr01	32843208	32843208	-	GACGACCAAGTCATT	0	0	0	1	1	1	1	1	1	1	1
chr01	33305476	33305476	-	AGCTGCTG	0	1	0	0	0	0	0	0	0	0	0
chr01	33323224	33323229	GATGAC	-	0	1	0	0	0	0	0	0	0	0	0
chr01	40911804	40911808	ATAAT	-	0	0	1	1	1	1	1	1	1	1	1
chr01	40967313	40967313	T	-	0	0	1	1	1	1	1	1	1	1	1
chr01	41018691	41018700	CTGACCCTGA	-	0	0	1	1	1	1	1	1	1	1	0
chr01	41019382	41019382	G	-	0	0	1	1	1	1	1	1	1	1	0
chr01	41037332	41037332	C	-	0	0	1	1	1	1	1	1	1	1	1
chr02	12012616	12012616	-	AG	0	0	0	1	1	1	1	1	1	1	1
chr02	31795157	31795157	-	C	0	0	0	1	1	1	1	1	1	1	1
chr02	31812894	31812894	C	-	0	0	0	1	1	1	1	1	1	1	0
chr02	32121783	32121783	T	-	0	0	0	1	1	1	1	1	1	1	1
chr02	32437920	32437920	-	C	0	0	1	1	1	1	1	1	1	1	0
chr02	32439457	32439457	-	CTC	0	0	1	1	1	1	1	1	1	1	1
chr02	32439900	32439900	A	-	0	0	1	1	1	1	1	1	1	1	1
chr02	32439958	32439958	-	G	0	0	1	1	1	1	1	1	1	1	1
chr02	32455804	32455804	T	-	0	0	1	1	1	1	1	1	1	1	1
chr02	32458076	32458076	-	AG	0	0	1	1	1	1	1	1	1	1	1
chr03	10162800	10162800	T	-	0	0	1	1	1	1	1	1	1	1	1
chr03	31904004	31904004	G	-	0	0	0	0	1	1	1	1	1	1	0
chr03	31908545	31908549	CATCC	-	0	0	0	1	0	0	0	0	0	0	0
chr03	31919321	31919321	A	-	0	0	0	1	0	0	0	0	0	0	0
chr03	31920124	31920124	-	CCGTTACTACTGGAAGTAAT	0	0	0	1	0	0	0	0	0	0	0
chr03	31956229	31956229	C	-	0	0	0	1	0	0	0	0	0	0	0
chr03	31967900	31967916	ATGTCAACAGAATGTGT	-	0	0	0	1	0	0	0	0	0	0	0
chr03	32007719	32007719	C	-	0	0	0	1	0	0	0	0	0	0	0
chr03	32012559	32012559	A	-	0	0	0	1	0	0	0	0	0	0	0
chr03	32016823	32016840	AATGAGAGAATGTGGCCC	-	0	0	0	1	0	0	0	0	0	0	0
chr03	32026401	32026402	GT	-	0	0	0	1	0	0	0	0	0	0	0
chr03	32058340	32058345	TCGTAC	-	0	0	0	1	0	0	0	0	0	0	0
chr03	32067340	32067348	CAATTCTGG	-	0	0	0	1	0	0	0	0	0	0	0
chr03	32075510	32075510	A	-	0	0	0	1	0	0	0	0	0	0	0
chr03	32084557	32084557	C	-	0	0	0	1	0	0	0	0	0	0	0
chr03	32182897	32182899	TCC	-	0	0	0	1	0	0	0	0	0	0	0
chr03	32214943	32214943	-	CTGGACAGA	0	0	0	1	0	0	0	0	0	0	0
chr03	32473606	32473609	ATCC	-	0	0	0	1	0	0	0	0	0	0	0
chr05	20590004	20590004	-	CCA	0	0	0	1	1	1	1	1	1	1	0
chr05	20674707	20674707	-	T	0	0	0	1	1	1	1	1	1	1	0
chr05	20707748	20707748	-	A	0	0	0	1	1	1	1	1	1	1	0
chr05	20802727	20802727	-	G	0	0	0	1	1	1	1	1	1	1	1
chr05	20824156	20824156	-	GTAGTAGTAC	0	0	0	1	1	1	1	1	1	1	0
chr07	10952891	10952891	A	-	0	1	0	0	0	0	0	0	0	0	0
chr08	27752939	27752939	C	-	0	0	0	1	1	1	1	1	1	1	1
chr08	27799232	27799232	-	CAGCTTCGGGTCCTCCATTAA	0	0	0	1	1	1	1	1	1	1	1
chr08	28272466	28272466	-	AA	0	0	0	1	1	1	1	1	1	1	1
chr08	28346398	28346398	-	CAAATTAATTAAGC	0	0	0	1	1	1	1	1	1	1	0
chr08	28350457	28350457	T	-	0	0	0	1	1	1	1	1	1	1	1
chr09	17206870	17206871	CA	-	0	0	0	1	1	1	1	1	1	1	0
chr09	17231900	17231900	T	-	0	0	0	1	1	1	1	1	1	1	0
chr09	17365666	17365688	CAAAGCTTTCCTGAGAGAAATCC	-	0	0	0	1	1	1	1	1	1	1	0
chr09	17370024	17370025	AA	-	0	0	0	1	1	1	1	1	1	1	0
chr09	17447844	17447844	-	CG	0	0	0	1	0	0	0	0	0	0	0
chr09	17453013	17453013	C	-	0	0	0	1	0	0	0	0	0	0	0
chr09	17470932	17470933	TG	-	0	0	0	1	0	0	0	0	0	0	0
chr09	17661023	17661023	-	T	0	0	0	1	0	0	0	0	0	0	0
chr09	17679748	17679754	TCTTTTT	-	0	0	0	1	0	0	0	0	0	0	0
chr09	17679754	17679754	-	AAA	0	0	0	1	0	0	0	0	0	0	0
Notes: Referene genotype "0" in red; Altative genotype "1" in blue; S1-S6 are Indica subgruops
